# Parvovirus infection affects host cell nucleolar organization and ribosome biogenesis

**DOI:** 10.1101/2022.06.07.495090

**Authors:** Moona Huttunen, Satu Hakanen, Vesa Aho, Simon Leclerc, Aynur Soenmez, Sergey Kapishnikov, Alessandro Zannotti, Visa Ruokolainen, Kari Salokas, Markku Varjosalo, Leena Latonen, Colin R Parrish, Kenneth Fahy, Salla Mattola, Denis L.J. Lafontaine, Maija Vihinen-Ranta

## Abstract

The nucleolus is a biomolecular condensate essential for ribosome biogenesis and cellular stress response, and it is a key target for many DNA viruses. However, little is known about how autonomous parvovirus infection impacts nucleolar structure and function. Here, we used advanced imaging techniques, including ten-fold robust expansion microscopy (TREx), cryo soft X-ray tomography (Cryo-SXT), and interactomics and biochemical approaches, to study nucleolar remodeling during canine parvovirus infection. Infection led to redistribution of nucleolar upstream binding transcription factor 1 (inner core), fibrillarin (middle layer), and Ki-67 (outer rim). In contrast, peripheral nucleolar proteins (nucleolin and nucleophosmin) and precursor ribosomal RNAs (pre-rRNAs) remain in circularized structures. TREx and Cryo-SXT microscopy revealed profound nucleolar structural changes, including thickened perinucleolar chromatin and enlarged nucleolar low-protein density channels. BioID identified interactions between viral NS2 and nucleolar proteins in ribosome biogenesis. Northern blotting demonstrated a slowdown in ribosome biogenesis during infection. Collectively, these findings provide novel insights into how parvoviruses remodel nucleolar structure and function.
