## Supplementary material for "Parvovirus infection affects host cell nucleolar organization and ribosome biogenesis": Table S3

### Sheet: summary
		NI				8h				12h				24h
		repeat 1	repeat 2	repeat 3	repeat 4	repeat 1	repeat 2	repeat 3	repeat 4	repeat 1	repeat 2	repeat 3	repeat 4	repeat 1	repeat 2	repeat 3	repeat 4
	47/45S	100	100	100	100	169.286	135.73	148.654	107.914	154.828	122.68	142.658	94.9026	100.874	75.3913	79.099	64.3005
	43S	100	100	100	100	115.838	126.471	135.661	113.904	123.518	118.17	138.074	134.506	158.772	124.361	148.726	107.719
	41S	100	100	100	100	114.336	110.831	97.5752	87.0676	116.96	115.331	106.794	90.8458	166.369	156.614	171.759	141.814
	36S	100	100	100	100	206.457	199.968	221.938	119.817	193.222	188.352	186.536	113.004	108.971	87.6593	120.529	66.1391
	a	100	100	100	100	118.872	94.8108	113.879	94.3792	110.705	107.545	119.044	116.927	204.894	204.648	254.604	182.627
	34S	100	100	100	100	239.704	138.501	175.073	127.743	175.239	139.836	124.842	87.8449	49.7943	47.6928	70.8583	37.5378
	b	100	100	100	100	61.68	66.1163	66.3684	85.4191	69.9861	77.6134	69.8668	86.3569	75.4199	71.3226	68.9696	77.6971
	32S	100	100	100	100	123.805	117.863	119.965	109.163	120.967	116.963	129.525	101.802	92.4921	78.4126	92.5959	73.3505
	29S	100	100	100	100	99.0339	93.5837	88.173	101.051	109.528	113.553	89.1193	92.8465	114.598	124.044	80.4448	87.9849
	c	100	100	100	100	108.13	104.938	122.697	108.636	105.194	85.9011	144.742	104.385	147.4	113.468	221.015	144.495
	20S	100	100	100	100	61.4487	56.7787	54.0184	63.372	68.4338	60.4011	57.3844	62.1633	86.596	82.1093	75.4248	91.3751
	d	100	100	100	100	219.506	235.549	175.8	131.561	221.386	209.721	175.738	127.824	139.69	153.898	124.91	97.6044
	18S-E	100	100	100	100	186.16	202.359	186.958	142.607	170.407	194.297	183.252	136.052	111.557	119.986	102.213	73.0217
	12S	100	100	100	100	131.802	117.836	127.912	112.107	132.435	120.511	126.169	102.451	103.945	92.1907	87.9914	78.7691
	e	100	100	100	100	240.747	185.248	194.1	375.115	212.328	164.951	202.686	283.071	147.384	127.391	124.476	261.063

### Sheet: LD4838
	LD4838
raw values		Repeat 1					Repeat 2					Repeat 3					Repeat 4
		NI	8h	12h	24h		NI	8h	12h	24h		NI	8h	12h	24h		NI	8h	12h	24h
	47/45S	9963.33	16608.7	15099.5	9650.1		12697.9	17121.5	15794.8	9626.55		10959.7	16157.7	15729.9	8817.19		15678.8	16775	14750.4	10171.4
	e	1526.87	3675.9	3241.98	2250.36		2060.32	3816.71	3398.52	2624.67		1825.77	3543.82	3700.58	2272.65		986.85	3701.82	2793.49	2576.3
normalized values		Repeat 1					Repeat 2					Repeat 3					Repeat 4
		NI	8h	12h	24h		NI	8h	12h	24h		NI	8h	12h	24h		NI	8h	12h	24h
	47/45S	100	166.698	151.55	96.8562		100	134.837	124.389	75.812		100	147.428	143.524	80.4509		100	106.991	94.0786	64.8731
	e	100	240.747	212.328	147.384		100	185.248	164.951	127.391		100	194.1	202.686	124.476		100	375.115	283.071	261.063

### Sheet: LD4804
	LD4804
raw values		Repeat 1					Repeat 2					Repeat 3					Repeat 4
		NI	8h	12h	24h		NI	8h	12h	24h		NI	8h	12h	24h		NI	8h	12h	24h
	47/45S	21620.9	25914.2	25246.3	22014.4		25255.4	26276.3	27309.2	20764.5		23381.3	25012.1	25397.3	20409.8		26770.9	26906.3	24064.1	19109
	43S	3304.23	4035.82	3902.96	4553.7		3731.62	4362.75	4402.74	4564.23		2881.38	3871.86	3864.77	4419.78		4720.73	4926.95	4220.26	4324.3
	41S	5297.07	6056.46	6195.44	8812.66		5267.29	5837.8	6074.8	8249.29		4627.61	4515.4	4941.99	7948.32		6658.39	5797.3	6048.87	9442.53
	a	639.53	760.22	707.99	1310.36		539.58	511.58	580.29	1104.24		380.65	433.48	453.14	969.15		576.07	543.69	673.58	1052.06
	34S	294.05	704.85	515.29	146.42		481.75	667.23	673.66	229.76		409.07	716.17	510.69	289.86		724.39	925.36	636.34	271.92
	30S	9671.04	5965.1	6768.38	7293.89		9098.31	6015.47	7061.51	6489.15		9045.7	6003.49	6319.94	6238.78		6379.58	5449.38	5509.21	4956.75
	26S	1448.04	1434.05	1586.01	1659.43		1258.35	1177.61	1428.89	1560.91		1679.3	1480.69	1496.58	1350.91		1428.95	1443.97	1326.73	1257.26
	21S	8264.91	5078.68	5655.99	7157.08		8272.96	4697.28	4996.96	6792.87		9183.81	4960.95	5270.07	6926.87		6533.9	4140.66	4061.69	5970.36
	18S-E	826.61	1538.82	1408.6	922.14		952.61	1927.69	1850.89	1143		922.19	1724.11	1689.93	942.6		1426.26	2033.94	1940.46	1041.48
normalized values		Repeat 1					Repeat 2					Repeat 3					Repeat 4
		NI	8h	12h	24h		NI	8h	12h	24h		NI	8h	12h	24h		NI	8h	12h	24h
	47/45S	100	119.857	116.768	101.82		100	104.042	108.132	82.218		100	106.975	108.623	87.2914		100	100.506	89.8889	71.3796
	43S	100	122.141	118.12	137.814		100	116.913	117.985	122.312		100	134.375	134.129	153.391		100	104.368	89.3985	91.6024
	41S	100	114.336	116.96	166.369		100	110.831	115.331	156.614		100	97.5752	106.794	171.759		100	87.0676	90.8458	141.814
	a	100	118.872	110.705	204.894		100	94.8108	107.545	204.648		100	113.879	119.044	254.604		100	94.3792	116.927	182.627
	34S	100	239.704	175.239	49.7943		100	138.501	139.836	47.6928		100	175.073	124.842	70.8583		100	127.743	87.8449	37.5378
	30S	100	61.68	69.9861	75.4199		100	66.1163	77.6134	71.3226		100	66.3684	69.8668	68.9696		100	85.4191	86.3569	77.6971
	26S	100	99.0339	109.528	114.598		100	93.5837	113.553	124.044		100	88.173	89.1193	80.4448		100	101.051	92.8465	87.9849
	21S	100	61.4487	68.4338	86.596		100	56.7787	60.4011	82.1093		100	54.0184	57.3844	75.4248		100	63.372	62.1633	91.3751
	18S-E	100	186.16	170.407	111.557		100	202.359	194.297	119.986		100	186.958	183.252	102.213		100	142.607	136.052	73.0217

### Sheet: LD4806
	LD4806
raw values		Repeat 1					Repeat 2					Repeat 3					Repeat 4
		NI	8h	12h	24h		NI	8h	12h	24h		NI	8h	12h	24h		NI	8h	12h	24h
	47/45S	32277.8	41429.6	44002.9	42508.3		50468.5	51471.6	51924.5	40985		47874	49828.9	50307.8	38819.8		51396.4	51549.3	44737.6	38264.7
	43S	4448.51	5153.08	5494.72	7062.97		5761.98	7287.26	6808.92	7165.66		5110.02	6932.29	7055.6	7599.95		7633.59	8694.95	10267.6	8222.84
	41S	3957.48	4759.1	5325.52	10936.1		6486.17	6505.42	7032.32	12155.3		6384.65	6379.02	6932.55	13121.6		10022	8559.42	8742.31	16186.3
	36S	9234.04	19064.3	17842.2	10062.4		12517.7	25031.4	23577.4	10972.9		9350.52	20752.3	17442.1	11270.1		23905.6	28643.1	27014.3	15811
	32S	65683.4	81319.6	79455.2	60752		88144.3	103890	103096	69116.2		68344.9	81989.9	88523.7	63284.5		103699	113200	105568	76063.6
	c	4865.11	5260.64	5117.82	7171.16		5506.54	5778.45	4730.18	6248.18		3422.43	4199.23	4953.68	7564.07		6330.63	6877.36	6608.21	9147.45
	d	1094.05	2401.5	2422.07	1528.28		1141.31	2688.34	2393.57	1756.45		1259.79	2214.71	2213.93	1573.6		1861.73	2449.31	2379.74	1817.13
	12S	32093.3	42299.6	42502.7	33359.4		39874.3	46986.2	48052.9	36760.4		35987.8	46032.6	45405.6	31666.2		40888.1	45838.5	41890.4	32207.2
normalized values		Repeat 1					Repeat 2					Repeat 3					Repeat 4
		NI	8h	12h	24h		NI	8h	12h	24h		NI	8h	12h	24h		NI	8h	12h	24h
	47/45S	100	128.353	136.326	131.695		100	101.988	102.885	81.2091		100	104.084	105.084	81.0875		100	100.298	87.0443	74.4501
	43S	100	115.838	123.518	158.772		100	126.471	118.17	124.361		100	135.661	138.074	148.726		100	113.904	134.506	107.719
	41S	100	120.256	134.568	276.339		100	100.297	108.42	187.403		100	99.9118	108.582	205.518		100	85.406	87.2308	161.507
	36S	100	206.457	193.222	108.971		100	199.968	188.352	87.6593		100	221.938	186.536	120.529		100	119.817	113.004	66.1391
	32S	100	123.805	120.967	92.4921		100	117.863	116.963	78.4126		100	119.965	129.525	92.5959		100	109.163	101.802	73.3505
	c	100	108.13	105.194	147.4		100	104.938	85.9011	113.468		100	122.697	144.742	221.015		100	108.636	104.385	144.495
	d	100	219.506	221.386	139.69		100	235.549	209.721	153.898		100	175.8	175.738	124.91		100	131.561	127.824	97.6044
	12S	100	131.802	132.435	103.945		100	117.836	120.511	92.1907		100	127.912	126.169	87.9914		100	112.107	102.451	78.7691

### Sheet: LD4891
	LD4891
raw values		Repeat 1					Repeat 2					Repeat 3					Repeat 4
		Ni	8h	12h	24h		NI	8h	12h	24h		NI	8h	12h	24h		NI	8h	12h	24h
	47/45S	3350.66	6138.26	5768.38	3911.85		4992.47	6888.24	6642.95	3560.34		4698.99	6233.4	6103.94	3367.21		6214.35	7079.54	6648.27	3629.35
norma-lized values		Repeat 1					Repeat 2					Repeat 3					Repeat 4
		NI	8h	12h	24h		NI	8h	12h	24h		NI	8h	12h	24h		NI	8h	12h	24h
	47/45S	100	183.196	172.157	116.749		100	137.973	133.059	71.3142		100	132.654	129.899	71.6582		100	113.922	106.983	58.4027
