## Supplementary material for "Parvovirus infection affects host cell nucleolar organization and ribosome biogenesis": Table S1

### Sheet: Supplementary table 1 (2)
Uniprot ID	Gene name	Noninfected	Infected spectral count	Nucleoli loc.	FC loc.	Rim loc.	Full localization	Description	Gene synonym	Molecular function	Biological process
P46013	MKI67	76.5	78.5	FALSE	FALSE	TRUE	Nucleoplasm, Nucleoli rim, Nuclear bodies, Mitotic chromosome	Marker of proliferation Ki-67	Ki-67, MIB-1, PPP1R105	DNA-binding	Cell cycle
P78406	RAE1	34	31.5	FALSE	TRUE	FALSE	Nucleoplasm, Nucleoli fibrillar center	Ribonucleic acid export 1	Gle2, Mnrp41		Cell cycle, Cell division, Host-virus interaction, Mitosis, Transport
O60264	SMARCA5	27.5	20.5	FALSE	TRUE	FALSE	Nucleoplasm, Nucleoli fibrillar center	SWI/SNF related, matrix associated, actin dependent regulator of chromatin, subfamily a, member 5	hISWI, hSNF2H, ISWI	Chromatin regulator, Helicase, Hydrolase	Host-virus interaction
Q96GQ7	DDX27	13.5	13	TRUE	FALSE	FALSE	Nucleoli	DEAD-box helicase 27	dJ686N3.1, DRS1
P11388	TOP2A	17	10.5	TRUE	FALSE	FALSE	Nucleoplasm, Nucleoli	DNA topoisomerase II alpha	TOP2, TOP2alpha, TOPIIA	DNA-binding, Isomerase, Topoisomerase	Biological rhythms
Q99848	EBNA1BP2	12.5	10.5	TRUE	FALSE	TRUE	Nucleoli, Nucleoli rim, Mitotic chromosome	EBNA1 binding protein 2	EBP2, NOBP, P40		Ribosome biogenesis
Q9GZR7	DDX24	11	10	TRUE	FALSE	FALSE	Nucleoli, Cytosol	DEAD-box helicase 24		Helicase, Hydrolase, RNA-binding
P20042	EIF2S2	7	9	TRUE	FALSE	FALSE	Nucleoli, Endoplasmic reticulum	Eukaryotic translation initiation factor 2 subunit beta	EIF2, EIF2beta, PPP1R67	Initiation factor	Protein biosynthesis
O75683	SURF6	0	8	TRUE	FALSE	TRUE	Nucleoplasm, Nucleoli, Nucleoli rim, Mitotic chromosome	Surfeit 6	FLJ30322, RRP14	DNA-binding, RNA-binding
P42696	RBM34	7.5	7.5	TRUE	FALSE	FALSE	Nucleoplasm, Nucleoli, Mitotic chromosome	RNA binding motif protein 34	KIAA0117	RNA-binding
Q8TDD1	DDX54	6.5	7.5	TRUE	FALSE	FALSE	Nucleoplasm, Nucleoli, Golgi apparatus	DEAD-box helicase 54	APR-5, DP97, MGC2835	Helicase, Hydrolase, RNA-binding	Transcription, Transcription regulation
O95347	SMC2	9	6.5	TRUE	FALSE	FALSE	Nucleoplasm, Nucleoli	Structural maintenance of chromosomes 2	CAP-E, hCAP-E, SMC2L1		Cell cycle, Cell division, DNA condensation, Mitosis
Q8IWS0	PHF6	5	6.5	TRUE	FALSE	FALSE	Nucleoplasm, Nucleoli	PHD finger protein 6	BFLS, BORJ, CENP-31, KIAA1823, MGC14797	DNA-binding	Transcription, Transcription regulation
Q9H6F5	CCDC86	0	6.5	TRUE	FALSE	TRUE	Nucleoplasm, Nucleoli, Nucleoli rim, Mitotic chromosome	Coiled-coil domain containing 86	cyclon, MGC2574		Host-virus interaction
Q9Y5B9	SUPT16H	11	6	FALSE	TRUE	FALSE	Nucleoplasm, Nucleoli fibrillar center	SPT16 homolog, facilitates chromatin remodeling subunit	CDC68, FACT, FACTP140, FLJ10857, FLJ14010, SPT16/CDC68		DNA damage, DNA repair, DNA replication, Host-virus interaction, Transcription, Transcription regulation
Q9GZR2	REXO4	5.5	5	TRUE	FALSE	FALSE	Nucleoplasm, Nucleoli	REX4 homolog, 3-5 exonuclease	hPMC2, XPMC2H	Exonuclease, Hydrolase, Nuclease
Q9BXS6	NUSAP1	0	4.5	TRUE	TRUE	FALSE	Nucleoplasm, Nucleoli, Nucleoli fibrillar center	Nucleolar and spindle associated protein 1	ANKT, BM037, FLJ13421, LNP, PRO0310p1, Q0310, SAPL	DNA-binding	Cell cycle, Cell division, Mitosis
Q9NY93	DDX56	3.5	4	TRUE	FALSE	FALSE	Nucleoli, Mitotic chromosome	DEAD-box helicase 56	NOH61	Helicase, Hydrolase, RNA-binding	Ribosome biogenesis, rRNA processing
Q13242	SRSF9	3.5	4	TRUE	FALSE	FALSE	Nucleoplasm, Nucleoli	Serine and arginine rich splicing factor 9	SFRS9, SRp30c	Repressor, RNA-binding	mRNA processing, mRNA splicing
P61088	UBE2N	3	4	FALSE	TRUE	FALSE	Nucleoplasm, Nucleoli fibrillar center	Ubiquitin conjugating enzyme E2 N	MGC8489, UBC13, UbcH-ben	Transferase	DNA damage, DNA repair, Ubl conjugation pathway
P41227	NAA10	4	3	TRUE	FALSE	FALSE	Nucleoli, Cytosol	N-alpha-acetyltransferase 10, NatA catalytic subunit	ARD1, ARD1A, DXS707, TE2	Acyltransferase, Transferase
Q15050	RRS1	3.5	3	TRUE	FALSE	FALSE	Nucleoli	Ribosome biogenesis regulator 1 homolog	KIAA0112		Ribosome biogenesis
Q13610	PWP1	2.5	3	FALSE	FALSE	TRUE	Nucleoli rim, Golgi apparatus	PWP1 homolog, endonuclein	IEF-SSP-9502		Ribosome biogenesis, Transcription, Transcription regulation
Q9P275	USP36	2.5	3	TRUE	FALSE	TRUE	Nucleoli, Nucleoli rim, Nuclear speckles	Ubiquitin specific peptidase 36	FLJ12851, KIAA1453	Hydrolase, Protease, Thiol protease	Ubl conjugation pathway
Q9BYG3	NIFK	3.5	2.5	TRUE	FALSE	TRUE	Nucleoli, Nucleoli rim, Mitotic chromosome	Nucleolar protein interacting with the FHA domain of MKI67	hNIFK, MKI67IP, Nopp34	RNA-binding
Q8ND82	ZNF280C	0	2	FALSE	TRUE	FALSE	Nucleoplasm, Nucleoli fibrillar center	Zinc finger protein 280C	FLJ20095, SUHW3, ZNF633, ZPET	DNA-binding	Transcription, Transcription regulation
Q92665	MRPS31	0	2	TRUE	FALSE	FALSE	Nucleoli, Mitochondria	Mitochondrial ribosomal protein S31	IMOGN38	Ribonucleoprotein, Ribosomal protein
O76021	RSL1D1	21.5	0	FALSE	FALSE	TRUE	Nucleoli rim, Mitotic chromosome	Ribosomal L1 domain containing 1	CSIG, DKFZP564M182, L12, PBK1, UTP30
Q9H0A0	NAT10	9	0	TRUE	FALSE	FALSE	Nucleoli, Midbody	N-acetyltransferase 10	FLJ10774, FLJ12179, hALP, KIAA1709, Kre33, NET43	Acyltransferase, Transferase	rRNA processing, tRNA processing
Q9NW13	RBM28	6	0	TRUE	FALSE	FALSE	Nucleoli	RNA binding motif protein 28	FLJ10377	RNA-binding	mRNA processing, mRNA splicing
O15226	NKRF	6	0	TRUE	FALSE	FALSE	Nucleoplasm, Nucleoli	NFKB repressing factor	ITBA4, NRF	DNA-binding, Repressor	Transcription, Transcription regulation
Q9UKD2	MRTO4	4	0	TRUE	FALSE	FALSE	Nucleoplasm, Nuclear membrane, Nucleoli	MRT4 homolog, ribosome maturation factor	C1orf33, dJ657E11.4, MRT4		Ribosome biogenesis
Q14692	BMS1	4	0	TRUE	FALSE	FALSE	Nucleoplasm, Nucleoli, Mitotic chromosome	BMS1 ribosome biogenesis factor	BMS1L, KIAA0187		Ribosome biogenesis
Q53GS7	GLE1	3	0	TRUE	FALSE	FALSE	Nuclear membrane, Nucleoli	GLE1 RNA export mediator	GLE1L, hGLE1, LCCS1		mRNA transport, Protein transport, Translocation, Transport
Q8N9T8	KRI1	3	0	TRUE	FALSE	FALSE	Nucleoli	KRI1 homolog	FLJ12949
Q76FK4	NOL8	2.5	0	TRUE	FALSE	FALSE	Nucleoli, Mitotic chromosome	Nucleolar protein 8	C9orf34, FLJ20736, Nop132	RNA-binding	rRNA processing
Q9UHA3	RSL24D1	2.5	0	TRUE	FALSE	TRUE	Nucleoplasm, Nucleoli, Nucleoli rim	Ribosomal L24 domain containing 1	C15orf15, HRP-L30-iso, L30, RPL24, RPL24L		Ribosome biogenesis
Q9Y5J1	UTP18	2.5	0	TRUE	FALSE	TRUE	Nucleoplasm, Nuclear membrane, Nucleoli, Nucleoli rim	UTP18 small subunit processome component	CGI-48, WDR50		rRNA processing

### Sheet: Supplementary table 1
	Uniprot ID	Gene name	Transfected spectral count	Infected spectral count	Nucleoli loc.	FC loc.	Rim loc.	Full localization	Description	Gene synonym	Molecular function	Biological process
0	P46013	MKI67	76.5	78.5	FALSE	FALSE	TRUE	['Nucleoplasm', 'Nucleoli rim', 'Nuclear bodies', 'Mitotic chromosome']	Marker of proliferation Ki-67	['Ki-67', 'MIB-1', 'PPP1R105']	['DNA-binding']	['Cell cycle']
1	P78406	RAE1	34	31.5	FALSE	TRUE	FALSE	['Nucleoplasm', 'Nucleoli fibrillar center']	Ribonucleic acid export 1	['Gle2', 'Mnrp41']		['Cell cycle', 'Cell division', 'Host-virus interaction', 'Mitosis', 'Transport']
2	O60264	SMARCA5	27.5	20.5	FALSE	TRUE	FALSE	['Nucleoplasm', 'Nucleoli fibrillar center']	SWI/SNF related, matrix associated, actin dependent regulator of chromatin, subfamily a, member 5	['hISWI', 'hSNF2H', 'ISWI']	['Chromatin regulator', 'Helicase', 'Hydrolase']	['Host-virus interaction']
3	O76021	RSL1D1	21.5	0	FALSE	FALSE	TRUE	['Nucleoli rim', 'Mitotic chromosome']	Ribosomal L1 domain containing 1	['CSIG', 'DKFZP564M182', 'L12', 'PBK1', 'UTP30']
4	Q99848	EBNA1BP2	12.5	10.5	TRUE	FALSE	TRUE	['Nucleoli', 'Nucleoli rim', 'Mitotic chromosome']	EBNA1 binding protein 2	['EBP2', 'NOBP', 'P40']		['Ribosome biogenesis']
5	P11388	TOP2A	17	10.5	TRUE	FALSE	FALSE	['Nucleoplasm', 'Nucleoli']	DNA topoisomerase II alpha	['TOP2', 'TOP2alpha', 'TOPIIA']	['DNA-binding', 'Isomerase', 'Topoisomerase']	['Biological rhythms']
6	Q9GZR7	DDX24	11	10	TRUE	FALSE	FALSE	['Nucleoli', 'Cytosol']	DEAD-box helicase 24	[]	['Helicase', 'Hydrolase', 'RNA-binding']
7	Q96GQ7	DDX27	13.5	13	TRUE	FALSE	FALSE	['Nucleoli']	DEAD-box helicase 27	['dJ686N3.1', 'DRS1']
8	Q9Y5B9	SUPT16H	11	6	FALSE	TRUE	FALSE	['Nucleoplasm', 'Nucleoli fibrillar center']	SPT16 homolog, facilitates chromatin remodeling subunit	['CDC68', 'FACT', 'FACTP140', 'FLJ10857', 'FLJ14010', 'SPT16/CDC68']		['DNA damage', 'DNA repair', 'DNA replication', 'Host-virus interaction', 'Transcription', 'Transcription regulation']
9	O95347	SMC2	9	6.5	TRUE	FALSE	FALSE	['Nucleoplasm', 'Nucleoli']	Structural maintenance of chromosomes 2	['CAP-E', 'hCAP-E', 'SMC2L1']		['Cell cycle', 'Cell division', 'DNA condensation', 'Mitosis']
10	Q9H0A0	NAT10	9	0	TRUE	FALSE	FALSE	['Nucleoli', 'Midbody']	N-acetyltransferase 10	['FLJ10774', 'FLJ12179', 'hALP', 'KIAA1709', 'Kre33', 'NET43']	['Acyltransferase', 'Transferase']	['rRNA processing', 'tRNA processing']
11	P42696	RBM34	7.5	7.5	TRUE	FALSE	FALSE	['Nucleoplasm', 'Nucleoli', 'Mitotic chromosome']	RNA binding motif protein 34	['KIAA0117']	['RNA-binding']
12	Q8TDD1	DDX54	6.5	7.5	TRUE	FALSE	FALSE	['Nucleoplasm', 'Nucleoli', 'Golgi apparatus']	DEAD-box helicase 54	['APR-5', 'DP97', 'MGC2835']	['Helicase', 'Hydrolase', 'RNA-binding']	['Transcription', 'Transcription regulation']
13	P20042	EIF2S2	7	9	TRUE	FALSE	FALSE	['Nucleoli', 'Endoplasmic reticulum']	Eukaryotic translation initiation factor 2 subunit beta	['EIF2', 'EIF2beta', 'PPP1R67']	['Initiation factor']	['Protein biosynthesis']
14	Q9NW13	RBM28	6	0	TRUE	FALSE	FALSE	['Nucleoli']	RNA binding motif protein 28	['FLJ10377']	['RNA-binding']	['mRNA processing', 'mRNA splicing']
15	O15226	NKRF	6	0	TRUE	FALSE	FALSE	['Nucleoplasm', 'Nucleoli']	NFKB repressing factor	['ITBA4', 'NRF']	['DNA-binding', 'Repressor']	['Transcription', 'Transcription regulation']
16	Q8IWS0	PHF6	5	6.5	TRUE	FALSE	FALSE	['Nucleoplasm', 'Nucleoli']	PHD finger protein 6	['BFLS', 'BORJ', 'CENP-31', 'KIAA1823', 'MGC14797']	['DNA-binding']	['Transcription', 'Transcription regulation']
17	Q9GZR2	REXO4	5.5	5	TRUE	FALSE	FALSE	['Nucleoplasm', 'Nucleoli']	REX4 homolog, 3'-5' exonuclease	['hPMC2', 'XPMC2H']	['Exonuclease', 'Hydrolase', 'Nuclease']
18	Q9NY93	DDX56	3.5	4	TRUE	FALSE	FALSE	['Nucleoli', 'Mitotic chromosome']	DEAD-box helicase 56	['NOH61']	['Helicase', 'Hydrolase', 'RNA-binding']	['Ribosome biogenesis', 'rRNA processing']
19	Q9BYG3	NIFK	3.5	2.5	TRUE	FALSE	TRUE	['Nucleoli', 'Nucleoli rim', 'Mitotic chromosome']	Nucleolar protein interacting with the FHA domain of MKI67	['hNIFK', 'MKI67IP', 'Nopp34']	['RNA-binding']
20	Q9UKD2	MRTO4	4	0	TRUE	FALSE	FALSE	['Nucleoplasm', 'Nuclear membrane', 'Nucleoli']	MRT4 homolog, ribosome maturation factor	['C1orf33', 'dJ657E11.4', 'MRT4']		['Ribosome biogenesis']
21	P41227	NAA10	4	3	TRUE	FALSE	FALSE	['Nucleoli', 'Cytosol']	N-alpha-acetyltransferase 10, NatA catalytic subunit	['ARD1', 'ARD1A', 'DXS707', 'TE2']	['Acyltransferase', 'Transferase']
22	Q15050	RRS1	3.5	3	TRUE	FALSE	FALSE	['Nucleoli']	Ribosome biogenesis regulator 1 homolog	['KIAA0112']		['Ribosome biogenesis']
23	Q14692	BMS1	4	0	TRUE	FALSE	FALSE	['Nucleoplasm', 'Nucleoli', 'Mitotic chromosome']	BMS1 ribosome biogenesis factor	['BMS1L', 'KIAA0187']		['Ribosome biogenesis']
24	Q53GS7	GLE1	3	0	TRUE	FALSE	FALSE	['Nuclear membrane', 'Nucleoli']	GLE1 RNA export mediator	['GLE1L', 'hGLE1', 'LCCS1']		['mRNA transport', 'Protein transport', 'Translocation', 'Transport']
25	Q76FK4	NOL8	2.5	0	TRUE	FALSE	FALSE	['Nucleoli', 'Mitotic chromosome']	Nucleolar protein 8	['C9orf34', 'FLJ20736', 'Nop132']	['RNA-binding']	['rRNA processing']
26	Q13610	PWP1	2.5	3	FALSE	FALSE	TRUE	['Nucleoli rim', 'Golgi apparatus']	PWP1 homolog, endonuclein	['IEF-SSP-9502']		['Ribosome biogenesis', 'Transcription', 'Transcription regulation']
27	Q9UHA3	RSL24D1	2.5	0	TRUE	FALSE	TRUE	['Nucleoplasm', 'Nucleoli', 'Nucleoli rim']	Ribosomal L24 domain containing 1	['C15orf15', 'HRP-L30-iso', 'L30', 'RPL24', 'RPL24L']		['Ribosome biogenesis']
28	Q13242	SRSF9	3.5	4	TRUE	FALSE	FALSE	['Nucleoplasm', 'Nucleoli']	Serine and arginine rich splicing factor 9	['SFRS9', 'SRp30c']	['Repressor', 'RNA-binding']	['mRNA processing', 'mRNA splicing']
29	P61088	UBE2N	3	4	FALSE	TRUE	FALSE	['Nucleoplasm', 'Nucleoli fibrillar center']	Ubiquitin conjugating enzyme E2 N	['MGC8489', 'UBC13', 'UbcH-ben']	['Transferase']	['DNA damage', 'DNA repair', 'Ubl conjugation pathway']
30	Q8N9T8	KRI1	3	0	TRUE	FALSE	FALSE	['Nucleoli']	KRI1 homolog	['FLJ12949']
31	Q9P275	USP36	2.5	3	TRUE	FALSE	TRUE	['Nucleoli', 'Nucleoli rim', 'Nuclear speckles']	Ubiquitin specific peptidase 36	['FLJ12851', 'KIAA1453']	['Hydrolase', 'Protease', 'Thiol protease']	['Ubl conjugation pathway']
32	Q9Y5J1	UTP18	2.5	0	TRUE	FALSE	TRUE	['Nucleoplasm', 'Nuclear membrane', 'Nucleoli', 'Nucleoli rim']	UTP18 small subunit processome component	['CGI-48', 'WDR50']		['rRNA processing']
33	O75683	SURF6	0	8	TRUE	FALSE	TRUE	['Nucleoplasm', 'Nucleoli', 'Nucleoli rim', 'Mitotic chromosome']	Surfeit 6	['FLJ30322', 'RRP14']	['DNA-binding', 'RNA-binding']
34	Q9H6F5	CCDC86	0	6.5	TRUE	FALSE	TRUE	['Nucleoplasm', 'Nucleoli', 'Nucleoli rim', 'Mitotic chromosome']	Coiled-coil domain containing 86	['cyclon', 'MGC2574']		['Host-virus interaction']
35	Q9BXS6	NUSAP1	0	4.5	TRUE	TRUE	FALSE	['Nucleoplasm', 'Nucleoli', 'Nucleoli fibrillar center']	Nucleolar and spindle associated protein 1	['ANKT', 'BM037', 'FLJ13421', 'LNP', 'PRO0310p1', 'Q0310', 'SAPL']	['DNA-binding']	['Cell cycle', 'Cell division', 'Mitosis']
36	Q8ND82	ZNF280C	0	2	FALSE	TRUE	FALSE	['Nucleoplasm', 'Nucleoli fibrillar center']	Zinc finger protein 280C	['FLJ20095', 'SUHW3', 'ZNF633', 'ZPET']	['DNA-binding']	['Transcription', 'Transcription regulation']
37	Q92665	MRPS31	0	2	TRUE	FALSE	FALSE	['Nucleoli', 'Mitochondria']	Mitochondrial ribosomal protein S31	['IMOGN38']	['Ribonucleoprotein', 'Ribosomal protein']
